# ZMYM2 controls human transposable element transcription through distinct co-regulatory complexes

**DOI:** 10.1101/2023.01.24.525372

**Authors:** Danielle Owen, Elisa Aguilar-Martinez, Zongling Ji, Yaoyong Li, Andrew D. Sharrocks

## Abstract

ZMYM2 is a zinc finger transcriptional regulator that plays a key role in promoting and maintaining cell identity. It has been implicated in several diseases such as congenital anomalies of the kidney where its activity is diminished and cancer where it participates in oncogenic fusion protein events. ZMYM2 is thought to function through promoting transcriptional repression and here we provide more evidence to support this designation. Here we studied ZMYM2 function in human cells and demonstrate that ZMYM2 is part of distinct chromatin-bound complexes including the established LSD1-CoREST-HDAC1 corepressor complex. We also identify new functional and physical interactions with ADNP and TRIM28/KAP1. The ZMYM2-TRIM28 complex forms in a SUMO-dependent manner and is associated with repressive chromatin. ZMYM2 and TRIM28 show strong functional similarity and co-regulate a large number of genes. However, there are no strong links between ZMYM2-TRIM28 binding events and nearby individual gene regulation. Instead, ZMYM2-TRIM28 appears to regulate genes in a more regionally defined manner within TADs where it can directly regulate co-associated retrotransposon expression. We find that different types of ZMYM2 binding complex associate with and regulate distinct subclasses of retrotransposons, with ZMYM2-ADNP complexes at SINEs and ZMYM2-TRIM28 complexes at LTR elements. We propose a model whereby ZMYM2 acts directly through retrotransposon regulation, which may then potentially affect the local chromatin environment and associated coding gene expression.

**Genome browser session:** UCSC browser session containing the peak tracks: http://genome.ucsc.edu/cgi-bin/hgTracks?db=hg19&position=chr1:18,078,462-18,084,961&hide=all&hgct_customText=http://bartzabel.ls.manchester.ac.uk/sharrockslab/yaoyong/ZNF198/index_file_hg19_chipSeq_ZMYM2_final.txt

Original ChIP-seq and ATAC-seq data from U2OS cells can be viewed On ArrayExpress at: E-MTAB-12292 (ADNP and TRIM28 ChIP-seq), E-MTAB-12293 (SUMO ChIP-seq) and E-MTAB-12294 (ATAC-seq)
