## Supplementary Table 2 for "ZMYM2 controls human transposable element transcription through distinct co-regulatory complexes"

### Sheet: Sheet1
Supplementary Table S2: Sequencing statistics
Dataset	Sample	sample name	total reads	Uuniquely mapped reads	percentage
ADNP ChIPSeq	control1	ZJ1_S1	72110688	58360530	0.8093
	control2	ZJ2_S2	92793042	67149088	0.7236
	replicate1	ZJ3_S3	80572402	64820612	0.8045
	replicate2	ZJ4_S4	80894622	63252478	0.7819
siZMYM2 and siTRIM28 RNA-seq	replicate1_1	siNT1	55610308	52092659	0.9367
	replicate1_2	siNT2	50598777	47201340	0.9329
	replicate1_3	siNT3	47913487	43978183	0.9179
	replicate2_1	siTRIM28_1	20031771	18742490	0.9356
	replicate2_2	siTRIM28_2	40317388	37504222	0.9302
	replicate2_3	siTRIM28_3	51791066	48450089	0.9355
	replicate3_1	siZMYM2_1	39348146	36870204	0.937
	replicate3_2	siZMYM2_2	15652243	14583036	0.9317
	replicate3_3	siZMYM2_3	46428380	43447190	0.9358
siADNP RNA-seq	replicate1_1	DO2_siADNP1	24797788	23146547	0.9334
	replicate1_2	DO4_siADNP2	24181864	22660721	0.9371
	replicate1_3	DO6_siADNP3	28382242	26609175	0.9375
	replicate2_1	DO1_siNT1	27667067	25985388	0.9392
	replicate2_2	DO3_siNT2	26608094	24960722	0.9381
	replicate2_3	DO5_siNT3	22255666	20856256	0.9371
ATAC-seq	replicate1	EA1_S13_siNT	56071705	48088406	0.8576
SUMO ChIP-seq	starved	U2OS_starved	107992576	79924950	0.7401
TRIM28 ChIPSeq	replicate1	DO1_S15	77048050	62069856	0.8056
	replicate2	DO2_S16	89572406	69138238	0.7719
